# Transposon accumulation at xenobiotic gene family loci: a comparative genomic analysis in aphids

**DOI:** 10.1101/2023.02.20.529256

**Authors:** Tobias Baril, Adam Pym, Chris Bass, Alex Hayward

## Abstract

The evolution of resistance is a major challenge for the sustainable control of pests and pathogens. Thus, a deeper understanding of the evolutionary and genomic mechanisms underpinning resistance evolution is required to safeguard health and food production. Several studies have implicated transposable elements (TEs) in xenobiotic resistance evolution in insects. However, analyses are generally restricted to one insect species and/or one or a few xenobiotic gene families (XGFs). We examine evidence for TE accumulation at XGFs by performing a comparative genomic analysis across 20 aphid genomes, considering major subsets of XGFs involved in metabolic resistance to insecticides: Cytochrome P450s, glutathione S-transferases, esterases, UDP-glucuronosyltransferases, and ABC transporters. We find that TEs are significantly enriched at XGFs compared to other genes. XGFs show similar levels of TE enrichment to housekeeping genes. But unlike housekeeping genes, XGFs are not constitutively expressed in germline cells, supporting the selective enrichment of TEs at XGFs, rather than enrichment due to chromatin availability. Hotspots of extreme TE enrichment occur around certain XGFs. In aphids of agricultural importance, we find particular enrichment of TEs around cytochrome P450 genes with known functions in the detoxification of synthetic insecticides. Our results provide evidence supporting a general role for TEs as a source of genomic variation at host XGFs, and highlight the existence of considerable variability in TE content across XGFs and host species. These findings demonstrate the need for detailed functional verification analyses to clarify the significance of individual TE insertions and elucidate underlying mechanisms at TE-XGF hotspots.
