## Supplementary material for "Transposon accumulation at xenobiotic gene family loci: a comparative genomic analysis in aphids": Sup_Table_S1

### Sheet: Sheet1
Supplemental Table S1. High-level TE quantification for the 20 aphid and 7 outgroup genome assemblies used in this study.
species	te_classification	te_coverage	te_count	proportion_of_genome	genome_size	Number_of_Distinct_te_Classifications
Acyrthosiphon pisum	DNA	90807931	224224	0.167809	541137574	1623
Acyrthosiphon pisum	LINE	8317365	15365	0.0153701	541137574	368
Acyrthosiphon pisum	LTR	4800338	7244	0.00887083	541137574	383
Acyrthosiphon pisum	Other (Simple Repeat, Microsatellite, RNA)	67600	140	0.000124922	541137574	6
Acyrthosiphon pisum	Penelope	170024	369	0.000314197	541137574	4
Acyrthosiphon pisum	Rolling Circle	6155230	16453	0.0113746	541137574	140
Acyrthosiphon pisum	SINE	14719	38	2.72001e-05	541137574	1
Acyrthosiphon pisum	Unclassified	49059300	106558	0.0906596	541137574	1017
Aphis craccivora	DNA	25806307	59290	0.0809296	318873360	814
Aphis craccivora	LINE	1486047	2421	0.0046603	318873360	203
Aphis craccivora	LTR	1054457	1273	0.00330682	318873360	210
Aphis craccivora	Other (Simple Repeat, Microsatellite, RNA)	3074	22	9.64019e-06	318873360	3
Aphis craccivora	Penelope	288	1	9.0318e-07	318873360	1
Aphis craccivora	Rolling Circle	1080821	2708	0.0033895	318873360	90
Aphis craccivora	SINE	44709	170	0.000140209	318873360	1
Aphis craccivora	Unclassified	7974847	19630	0.0250094	318873360	247
Aphis glycines	DNA	17766406	37542	0.0586049	303155567	652
Aphis glycines	LINE	1344688	1825	0.00443564	303155567	148
Aphis glycines	LTR	1280932	1290	0.00422533	303155567	122
Aphis glycines	Other (Simple Repeat, Microsatellite, RNA)	54246	88	0.000178938	303155567	3
Aphis glycines	Rolling Circle	869996	1962	0.0028698	303155567	70
Aphis glycines	SINE	15086	66	4.97632e-05	303155567	1
Aphis glycines	Unclassified	6466213	12309	0.0213297	303155567	147
Aphis gossypii	DNA	24210717	43975	0.0722893	334914242	826
Aphis gossypii	LINE	1550574	1896	0.00462976	334914242	186
Aphis gossypii	LTR	5627342	3903	0.0168023	334914242	206
Aphis gossypii	Other (Simple Repeat, Microsatellite, RNA)	2583	18	7.71242e-06	334914242	2
Aphis gossypii	Penelope	2466	9	7.36308e-06	334914242	1
Aphis gossypii	Rolling Circle	2727784	3262	0.00814472	334914242	92
Aphis gossypii	Unclassified	13513038	23080	0.0403478	334914242	207
Bemisa tabaci	DNA	151205782	407185	0.245416	616120436	1036
Bemisa tabaci	LINE	12928154	29462	0.0209832	616120436	193
Bemisa tabaci	LTR	26596057	80444	0.043167	616120436	267
Bemisa tabaci	Other (Simple Repeat, Microsatellite, RNA)	64482	94	0.000104658	616120436	5
Bemisa tabaci	Penelope	662354	1576	0.00107504	616120436	18
Bemisa tabaci	Rolling Circle	14032318	32803	0.0227753	616120436	127
Bemisa tabaci	SINE	324791	770	0.000527155	616120436	5
Bemisa tabaci	Unclassified	61860370	194530	0.100403	616120436	701
Cinara cedri	DNA	44099933	122346	0.111351	396042769	934
Cinara cedri	LINE	5773479	12475	0.0145779	396042769	281
Cinara cedri	LTR	506941	982	0.00128002	396042769	113
Cinara cedri	Other (Simple Repeat, Microsatellite, RNA)	3655	26	9.2288e-06	396042769	1
Cinara cedri	Penelope	1248964	3370	0.00315361	396042769	7
Cinara cedri	Rolling Circle	3071071	9064	0.00775439	396042769	102
Cinara cedri	SINE	19212	49	4.85099e-05	396042769	1
Cinara cedri	Unclassified	35944246	100711	0.0907585	396042769	527
Diaphorina citri	DNA	12423224	48228	0.0255777	485705082	282
Diaphorina citri	LINE	7956617	32058	0.0163816	485705082	511
Diaphorina citri	LTR	3303776	13075	0.00680202	485705082	304
Diaphorina citri	Other (Simple Repeat, Microsatellite, RNA)	1508724	6632	0.00310626	485705082	22
Diaphorina citri	Penelope	246243	1123	0.00050698	485705082	18
Diaphorina citri	Rolling Circle	5478607	21836	0.0112797	485705082	66
Diaphorina citri	SINE	15708325	78152	0.0323413	485705082	43
Diaphorina citri	Unclassified	43032666	185857	0.0885983	485705082	808
Diuraphis noxia	DNA	19521482	57376	0.0494123	395073589	874
Diuraphis noxia	LINE	5081846	10821	0.012863	395073589	296
Diuraphis noxia	LTR	1979108	3829	0.00500947	395073589	225
Diuraphis noxia	Other (Simple Repeat, Microsatellite, RNA)	1834	12	4.64217e-06	395073589	2
Diuraphis noxia	Penelope	833	5	2.10847e-06	395073589	2
Diuraphis noxia	Rolling Circle	1862555	4165	0.00471445	395073589	97
Diuraphis noxia	Unclassified	11662376	30107	0.0295195	395073589	364
Ericerus pela	DNA	47205860	87240	0.0720854	654859808	421
Ericerus pela	LINE	9174342	13534	0.0140096	654859808	74
Ericerus pela	LTR	143213954	76783	0.218694	654859808	569
Ericerus pela	Other (Simple Repeat, Microsatellite, RNA)	725991	750	0.00110862	654859808	9
Ericerus pela	Penelope	140398	431	0.000214394	654859808	1
Ericerus pela	Rolling Circle	6790120	16304	0.0103688	654859808	78
Ericerus pela	Unclassified	129628218	323996	0.197948	654859808	943
Eriosoma lanigerum	DNA	43797861	92979	0.130791	334868377	820
Eriosoma lanigerum	LINE	6121482	11082	0.0182803	334868377	242
Eriosoma lanigerum	LTR	6107578	6070	0.0182387	334868377	189
Eriosoma lanigerum	Other (Simple Repeat, Microsatellite, RNA)	1541	11	4.60181e-06	334868377	1
Eriosoma lanigerum	Rolling Circle	449230	665	0.00134151	334868377	18
Eriosoma lanigerum	Unclassified	24417107	47782	0.0729155	334868377	427
Hormaphis cornu	DNA	18921947	48998	0.0591879	319692780	624
Hormaphis cornu	LINE	5770182	12526	0.0180491	319692780	257
Hormaphis cornu	LTR	515777	856	0.00161335	319692780	154
Hormaphis cornu	Other (Simple Repeat, Microsatellite, RNA)	50966	134	0.000159422	319692780	2
Hormaphis cornu	Penelope	161396	463	0.000504847	319692780	8
Hormaphis cornu	Rolling Circle	1491554	3984	0.00466559	319692780	79
Hormaphis cornu	Unclassified	16223681	41524	0.0507477	319692780	246
Maconellicoccus hirsutus	DNA	3553034	7822	0.0217918	163044544	158
Maconellicoccus hirsutus	LINE	1244252	1922	0.00763136	163044544	60
Maconellicoccus hirsutus	LTR	574637	1244	0.00352442	163044544	86
Maconellicoccus hirsutus	Other (Simple Repeat, Microsatellite, RNA)	924306	1058	0.00566904	163044544	5
Maconellicoccus hirsutus	Penelope	12727	30	7.80584e-05	163044544	1
Maconellicoccus hirsutus	Rolling Circle	260942	638	0.00160043	163044544	25
Maconellicoccus hirsutus	Unclassified	14091115	34781	0.0864249	163044544	309
Melanaphis sacchari	DNA	13444439	31588	0.0447742	300271876	713
Melanaphis sacchari	LINE	1943602	2821	0.00647281	300271876	165
Melanaphis sacchari	LTR	833195	1196	0.0027748	300271876	123
Melanaphis sacchari	Other (Simple Repeat, Microsatellite, RNA)	2181	16	7.26342e-06	300271876	1
Melanaphis sacchari	Rolling Circle	592775	1116	0.00197413	300271876	57
Melanaphis sacchari	Unclassified	7826119	17028	0.0260634	300271876	133
Metopolophium dirhodum	DNA	85851887	164359	0.178556	480811620	1355
Metopolophium dirhodum	LINE	11566899	13285	0.024057	480811620	310
Metopolophium dirhodum	LTR	11306360	7916	0.0235152	480811620	275
Metopolophium dirhodum	Other (Simple Repeat, Microsatellite, RNA)	22325	42	4.64319e-05	480811620	3
Metopolophium dirhodum	Penelope	1260	5	2.62057e-06	480811620	1
Metopolophium dirhodum	Rolling Circle	5233602	11772	0.0108849	480811620	136
Metopolophium dirhodum	SINE	31906	62	6.63586e-05	480811620	1
Metopolophium dirhodum	Unclassified	56774901	76491	0.118081	480811620	628
Myzus cerasi	DNA	44093270	113012	0.108681	405711039	1330
Myzus cerasi	LINE	5834097	11368	0.0143799	405711039	383
Myzus cerasi	LTR	2772863	4187	0.00683458	405711039	311
Myzus cerasi	Other (Simple Repeat, Microsatellite, RNA)	42053	101	0.000103653	405711039	5
Myzus cerasi	Penelope	31883	101	7.85855e-05	405711039	3
Myzus cerasi	Rolling Circle	1681524	4620	0.00414463	405711039	100
Myzus cerasi	SINE	24773	96	6.10607e-05	405711039	1
Myzus cerasi	Unclassified	24179689	56227	0.0595983	405711039	674
Myzus persicae	DNA	41517852	83431	0.106241	390790610	1120
Myzus persicae	LINE	6536307	8482	0.0167259	390790610	241
Myzus persicae	LTR	10946422	8024	0.028011	390790610	302
Myzus persicae	Other (Simple Repeat, Microsatellite, RNA)	261475	55	0.000669092	390790610	3
Myzus persicae	Penelope	135408	241	0.000346498	390790610	5
Myzus persicae	Rolling Circle	2742147	5332	0.00701692	390790610	122
Myzus persicae	Unclassified	18126843	30546	0.0463851	390790610	331
Pachypsylla venusta	DNA	39807360	110781	0.082593	481970414	579
Pachypsylla venusta	LINE	21022379	66327	0.0436176	481970414	598
Pachypsylla venusta	LTR	3456109	8950	0.00717079	481970414	220
Pachypsylla venusta	Other (Simple Repeat, Microsatellite, RNA)	6681592	27422	0.0138631	481970414	20
Pachypsylla venusta	Penelope	2386744	10012	0.00495206	481970414	37
Pachypsylla venusta	Rolling Circle	21876118	64828	0.0453889	481970414	118
Pachypsylla venusta	SINE	7420431	32912	0.015396	481970414	22
Pachypsylla venusta	Unclassified	85347160	292807	0.17708	481970414	805
Pentalonia nigronervosa	DNA	54544492	116158	0.145366	375222927	1254
Pentalonia nigronervosa	LINE	10561813	14500	0.0281481	375222927	326
Pentalonia nigronervosa	LTR	2392982	3394	0.00637749	375222927	176
Pentalonia nigronervosa	Other (Simple Repeat, Microsatellite, RNA)	3478	24	9.26916e-06	375222927	2
Pentalonia nigronervosa	Penelope	20763	87	5.53351e-05	375222927	3
Pentalonia nigronervosa	Rolling Circle	3986705	7906	0.0106249	375222927	99
Pentalonia nigronervosa	Unclassified	16394298	36408	0.0436922	375222927	408
Phenacoccus solenopsis	DNA	11816037	24478	0.0403915	292537731	326
Phenacoccus solenopsis	LINE	5932920	12918	0.0202809	292537731	189
Phenacoccus solenopsis	LTR	3811830	5435	0.0130302	292537731	349
Phenacoccus solenopsis	Other (Simple Repeat, Microsatellite, RNA)	2576	19	8.8057e-06	292537731	2
Phenacoccus solenopsis	Penelope	282499	762	0.000965684	292537731	14
Phenacoccus solenopsis	Rolling Circle	2144642	4077	0.00733116	292537731	53
Phenacoccus solenopsis	Unclassified	66919949	140284	0.228757	292537731	883
Rhopalosiphum maidis	DNA	19986154	48074	0.0613029	326023155	700
Rhopalosiphum maidis	LINE	1375743	2053	0.00421977	326023155	151
Rhopalosiphum maidis	LTR	874922	857	0.00268362	326023155	96
Rhopalosiphum maidis	Other (Simple Repeat, Microsatellite, RNA)	31617	80	9.69778e-05	326023155	2
Rhopalosiphum maidis	Penelope	107	1	3.28198e-07	326023155	1
Rhopalosiphum maidis	Rolling Circle	508591	1223	0.00155998	326023155	54
Rhopalosiphum maidis	Unclassified	19213893	18991	0.0589341	326023155	227
Rhopalosiphum padi	DNA	16380877	44924	0.0519364	315402387	775
Rhopalosiphum padi	LINE	1399857	2244	0.00443832	315402387	178
Rhopalosiphum padi	LTR	521623	810	0.00165383	315402387	113
Rhopalosiphum padi	Other (Simple Repeat, Microsatellite, RNA)	1665	5	5.27897e-06	315402387	3
Rhopalosiphum padi	Rolling Circle	465282	1236	0.0014752	315402387	63
Rhopalosiphum padi	Unclassified	13396265	29356	0.0424736	315402387	266
Schizaphis graminum	DNA	50827174	115817	0.126633	401374768	1253
Schizaphis graminum	LINE	3830970	6814	0.00954462	401374768	301
Schizaphis graminum	LTR	3786736	5691	0.00943441	401374768	369
Schizaphis graminum	Other (Simple Repeat, Microsatellite, RNA)	2547	10	6.34569e-06	401374768	2
Schizaphis graminum	Penelope	17379	48	4.32987e-05	401374768	3
Schizaphis graminum	Rolling Circle	1440250	3447	0.00358829	401374768	85
Schizaphis graminum	SINE	52675	93	0.000131236	401374768	1
Schizaphis graminum	Unclassified	25238847	58003	0.062881	401374768	748
Schlechtendalia chinensis	DNA	23414721	42382	0.0834965	280427550	870
Schlechtendalia chinensis	LINE	10656299	13743	0.0380002	280427550	322
Schlechtendalia chinensis	LTR	7071400	7633	0.0252165	280427550	219
Schlechtendalia chinensis	Other (Simple Repeat, Microsatellite, RNA)	15843	35	5.64959e-05	280427550	3
Schlechtendalia chinensis	Penelope	2100733	3443	0.00749118	280427550	26
Schlechtendalia chinensis	Rolling Circle	1586905	2822	0.00565888	280427550	77
Schlechtendalia chinensis	Unclassified	19154135	36819	0.0683033	280427550	424
Sipha flava	DNA	44266345	94688	0.125337	353179758	1479
Sipha flava	LINE	11917150	15471	0.0337424	353179758	338
Sipha flava	LTR	1728135	3028	0.00489307	353179758	177
Sipha flava	Other (Simple Repeat, Microsatellite, RNA)	1241	9	3.51379e-06	353179758	1
Sipha flava	Penelope	468858	1582	0.00132753	353179758	5
Sipha flava	Rolling Circle	4007280	6671	0.0113463	353179758	112
Sipha flava	Unclassified	21267227	52310	0.0602164	353179758	632
Sitobion avenae	DNA	53196483	129256	0.135354	393018683	1162
Sitobion avenae	LINE	3820768	7451	0.00972159	393018683	288
Sitobion avenae	LTR	2843966	4742	0.00723621	393018683	256
Sitobion avenae	Other (Simple Repeat, Microsatellite, RNA)	5672	35	1.44319e-05	393018683	2
Sitobion avenae	Penelope	396	2	1.00759e-06	393018683	1
Sitobion avenae	Rolling Circle	2840355	7778	0.00722702	393018683	110
Sitobion avenae	Unclassified	30216903	71055	0.0768841	393018683	740
Sitobion miscanthi	DNA	65162009	138546	0.163784	397852643	1182
Sitobion miscanthi	LINE	5746809	8658	0.0144446	397852643	259
Sitobion miscanthi	LTR	5564477	5554	0.0139863	397852643	232
Sitobion miscanthi	Other (Simple Repeat, Microsatellite, RNA)	5202	29	1.30752e-05	397852643	2
Sitobion miscanthi	Penelope	653	3	1.64131e-06	397852643	1
Sitobion miscanthi	Rolling Circle	4236885	9379	0.0106494	397852643	116
Sitobion miscanthi	Unclassified	23061832	47305	0.0579658	397852643	500
Sogatella furcifera	DNA	15885141	45440	0.0281763	563775791	2699
Sogatella furcifera	LINE	20484363	34333	0.0363342	563775791	5024
Sogatella furcifera	LTR	11876424	22838	0.0210659	563775791	2059
Sogatella furcifera	Other (Simple Repeat, Microsatellite, RNA)	4551	15	8.07236e-06	563775791	12
Sogatella furcifera	Penelope	1921930	5547	0.00340903	563775791	1412
Sogatella furcifera	Rolling Circle	5351593	7900	0.00949241	563775791	1156
Sogatella furcifera	SINE	3040632	14261	0.00539334	563775791	406
Sogatella furcifera	Unclassified	132966092	337719	0.235849	563775791	5128
