## Supplementary material for "Transposon accumulation at xenobiotic gene family loci: a comparative genomic analysis in aphids": Sup_Table_S2

### Sheet: Sheet1
Supplemental Table S2. Genic:Intergenic bases ratios for measures of genome compactness
species	genome_size	genic_bases	genic_intergenic_ratio
Acyrthosiphon pisum	541137581	167614339	0.448739
Aphis craccivora	319940779	85842366	0.366693
Aphis glycines	303156512	113117017	0.595229
Aphis gossypii	336506003	138818440	0.702211
Cinara cedri	403659165	207842931	1.06142
Diuraphis noxia	395074139	104909060	0.36155
Eriosoma lanigerum	335081078	94613866	0.393458
Hormaphis cornu	319695639	125619058	0.647265
Melanaphis sacchari	336975321	198585265	1.43497
Metopolophium dirhodum	480811691	182925369	0.614078
Myzus cerasi	635291692	76092479	0.136074
Myzus persicae	397685066	154493414	0.635274
Pentalonia nigronervosa	375233606	131672161	0.540612
Rhopalosiphum maidis	375411524	221082665	1.43254
Rhopalosiphum padi	315404044	112713047	0.556083
Schizaphis graminum	401385982	146712643	0.576082
Schlechtendalia chinensis	280427619	132020919	0.889589
Sipha flava	416725982	249973787	1.49907
Sitobion avenae	393025538	140258568	0.554893
Sitobion miscanthi	397853167	151881722	0.617477
