## Supplementary material for "Transposon accumulation at xenobiotic gene family loci: a comparative genomic analysis in aphids": Sup_Table_S3

### Sheet: Sheet1
Supplemental Table S3. TE enrichment at XGFs among aphids.
species	xrl_type	total_TE_overlap	mean_TE_overlap	TE_overlap_fold_enrichment_vs_nonXR	total_TE_copy_number	mean_TE_copy_number	TE_count_fold_enrichment_vs_nonXR
Acyrthosiphon pisum	ABC Transporter	815804	14567.9	6.78336	2078	37.1071	23.2405
Acyrthosiphon pisum	Glutathione-S-Transferase	229972	11498.6	5.35417	582	29.1	18.2255
Acyrthosiphon pisum	Cytochrome P450	1433699	10861.4	5.05744	3827	28.9924	18.1581
Acyrthosiphon pisum	UDP-glucuronosyltransferase	4066304	10191.2	4.74541	9656	24.2005	15.1569
Acyrthosiphon pisum	Esterase	354237	7536.96	3.50948	908	19.3191	12.0997
Aphis craccivora	Cytochrome P450	212503	3728.12	4.0315	466	8.17544	5.496
Aphis craccivora	ABC Transporter	133537	3105.51	3.35822	331	7.69767	5.17482
Aphis craccivora	Esterase	62579	2844.5	3.07597	152	6.90909	4.64469
Aphis craccivora	Glutathione-S-Transferase	12707	2117.83	2.29017	42	7	4.7058
Aphis craccivora	UDP-glucuronosyltransferase	321077	1994.27	2.15655	691	4.29192	2.88528
Aphis glycines	ABC Transporter	183453	4169.39	3.41929	375	8.52273	6.03828
Aphis glycines	Glutathione-S-Transferase	48659	4054.92	3.32542	132	11	7.7934
Aphis glycines	Cytochrome P450	186126	3209.07	2.63174	477	8.22414	5.82673
Aphis glycines	Esterase	80640	2986.67	2.44935	194	7.18518	5.09064
Aphis glycines	UDP-glucuronosyltransferase	330531	2542.55	2.08513	765	5.88462	4.1692
Aphis gossypii	ABC Transporter	186004	4536.68	3.11932	411	10.0244	6.48963
Aphis gossypii	Cytochrome P450	234030	4105.79	2.82305	489	8.57895	5.55387
Aphis gossypii	Glutathione-S-Transferase	28112	4016	2.76131	63	9	5.82645
Aphis gossypii	Esterase	58639	2931.95	2.01594	143	7.15	4.62879
Aphis gossypii	UDP-glucuronosyltransferase	440862	2593.31	1.7831	1000	5.88235	3.80814
Cinara cedri	Glutathione-S-Transferase	13998	13998	19.5012	36	36	31.4066
Cinara cedri	Cytochrome P450	23469	11734.5	16.3478	69	34.5	30.098
Cinara cedri	UDP-glucuronosyltransferase	11639	11639	16.2147	37	37	32.279
Cinara cedri	Esterase	33364	11121.3	15.4936	95	31.6667	27.6261
Cinara cedri	ABC Transporter	182670	8698.57	12.1183	506	24.0952	21.0208
Diuraphis noxia	ABC Transporter	268377	5834.28	5.39325	729	15.8478	11.2254
Diuraphis noxia	Cytochrome P450	276291	4385.57	4.05405	694	11.0159	7.80282
Diuraphis noxia	Glutathione-S-Transferase	78787	4377.06	4.04618	223	12.3889	8.77536
Diuraphis noxia	Esterase	122902	3724.3	3.44277	335	10.1515	7.19057
Diuraphis noxia	UDP-glucuronosyltransferase	628340	3717.99	3.43693	2050	12.1302	8.59211
Eriosoma lanigerum	Cytochrome P450	78613	9826.62	6.40945	173	21.625	14.5843
Eriosoma lanigerum	ABC Transporter	145648	7282.4	4.74997	353	17.65	11.9035
Eriosoma lanigerum	UDP-glucuronosyltransferase	136805	7200.26	4.6964	319	16.7895	11.3231
Eriosoma lanigerum	Glutathione-S-Transferase	7140	7140	4.65709	14	14	9.44186
Eriosoma lanigerum	Esterase	10854	5427	3.53978	34	17	11.4651
Hormaphis cornu	UDP-glucuronosyltransferase	20444	6814.67	5.93497	49	16.3333	11.5091
Hormaphis cornu	Cytochrome P450	6071	6071	5.28731	14	14	9.8649
Hormaphis cornu	Esterase	33932	5655.33	4.9253	77	12.8333	9.04283
Hormaphis cornu	ABC Transporter	67114	4793.86	4.17503	178	12.7143	8.95894
Melanaphis sacchari	ABC Transporter	121327	3279.11	2.3273	302	8.16216	6.13101
Melanaphis sacchari	Cytochrome P450	120337	3008.43	2.13519	305	7.625	5.72752
Melanaphis sacchari	Esterase	41063	2737.53	1.94293	95	6.33333	4.75728
Melanaphis sacchari	Glutathione-S-Transferase	7277	2425.67	1.72158	21	7	5.25805
Melanaphis sacchari	UDP-glucuronosyltransferase	220628	2251.31	1.59783	542	5.53061	4.15432
Metopolophium dirhodum	ABC Transporter	1144891	17346.8	7.37947	2281	34.5606	21.0215
Metopolophium dirhodum	UDP-glucuronosyltransferase	4385186	11158.2	4.7468	7447	18.9491	11.5258
Metopolophium dirhodum	Cytochrome P450	1371716	10800.9	4.59479	3068	24.1575	14.6938
Metopolophium dirhodum	Glutathione-S-Transferase	226121	10767.7	4.58065	526	25.0476	15.2352
Metopolophium dirhodum	Esterase	392620	7407.93	3.15139	1015	19.1509	11.6486
Myzus cerasi	Esterase	175799	3084.19	3.17953	489	8.57895	6.42546
Myzus cerasi	Cytochrome P450	398431	2995.72	3.08832	945	7.10526	5.3217
Myzus cerasi	ABC Transporter	206614	2615.37	2.69621	532	6.73418	5.04376
Myzus cerasi	UDP-glucuronosyltransferase	799376	2214.34	2.28279	2165	5.99723	4.4918
Myzus cerasi	Glutathione-S-Transferase	59034	2108.36	2.17353	123	4.39286	3.29016
Myzus persicae	ABC Transporter	967882	12735.3	7.42713	1689	22.2237	14.7685
Myzus persicae	Glutathione-S-Transferase	519425	10388.5	6.05849	874	17.48	11.6161
Myzus persicae	Cytochrome P450	1198691	9364.77	5.46146	2734	21.3594	14.1941
Myzus persicae	Esterase	538424	8283.45	4.83084	1110	17.0769	11.3483
Myzus persicae	UDP-glucuronosyltransferase	1605376	5632.9	3.28506	3951	13.8632	9.2126
Pentalonia nigronervosa	ABC Transporter	316304	7714.73	5.11343	694	16.9268	10.9522
Pentalonia nigronervosa	Glutathione-S-Transferase	77076	7006.91	4.64428	198	18	11.6466
Pentalonia nigronervosa	Cytochrome P450	437650	6733.08	4.46277	1017	15.6462	10.1236
Pentalonia nigronervosa	Esterase	124206	4968.24	3.29302	272	10.88	7.03972
Pentalonia nigronervosa	UDP-glucuronosyltransferase	794926	4906.95	3.25239	1756	10.8395	7.01351
Rhopalosiphum maidis	Glutathione-S-Transferase	21390	5347.5	2.67286	28	7	5.04894
Rhopalosiphum maidis	ABC Transporter	197174	4694.62	2.34652	426	10.1429	7.31581
Rhopalosiphum maidis	UDP-glucuronosyltransferase	630936	3823.86	1.91129	1584	9.6	6.92426
Rhopalosiphum maidis	Esterase	74665	3733.25	1.866	192	9.6	6.92426
Rhopalosiphum maidis	Cytochrome P450	200636	3647.93	1.82335	529	9.61818	6.93738
Rhopalosiphum padi	Cytochrome P450	226001	3645.18	3.2435	584	9.41935	6.70966
Rhopalosiphum padi	ABC Transporter	143536	3588.4	3.19298	393	9.825	6.99861
Rhopalosiphum padi	UDP-glucuronosyltransferase	563639	3354.99	2.9853	1291	7.68452	5.47389
Rhopalosiphum padi	Esterase	75576	3285.91	2.92383	212	9.21739	6.56579
Rhopalosiphum padi	Glutathione-S-Transferase	19780	2825.71	2.51434	69	9.85714	7.0215
Schizaphis graminum	ABC Transporter	326393	7590.53	5.36233	782	18.186	11.7917
Schizaphis graminum	Cytochrome P450	362111	5936.25	4.19366	870	14.2623	9.24756
Schizaphis graminum	Esterase	143490	5739.6	4.05474	365	14.6	9.46652
Schizaphis graminum	UDP-glucuronosyltransferase	580912	5639.92	3.98432	1429	13.8738	8.99565
Schizaphis graminum	Glutathione-S-Transferase	37620	5374.29	3.79666	94	13.4286	8.70697
Schlechtendalia chinensis	ABC Transporter	118175	6565.28	4.9475	254	14.1111	9.02094
Schlechtendalia chinensis	Esterase	30650	5108.33	3.84957	72	12	7.67135
Schlechtendalia chinensis	Cytochrome P450	13730	3432.5	2.58669	32	8	5.11423
Schlechtendalia chinensis	UDP-glucuronosyltransferase	108381	2044.92	1.54103	366	6.90566	4.41465
Sipha flava	Glutathione-S-Transferase	213096	9686.18	3.56035	564	25.6364	17.4801
Sipha flava	ABC Transporter	170242	9457.89	3.47644	373	20.7222	14.1294
Sipha flava	Esterase	36826	9206.5	3.38404	79	19.75	13.4665
Sipha flava	Cytochrome P450	30103	7525.75	2.76624	61	15.25	10.3982
Sipha flava	UDP-glucuronosyltransferase	57556	4111.14	1.51113	152	10.8571	7.40291
Sitobion avenae	ABC Transporter	574240	10254.3	6.35327	1458	26.0357	16.9545
Sitobion avenae	Glutathione-S-Transferase	240674	9256.69	5.73519	593	22.8077	14.8524
Sitobion avenae	Cytochrome P450	998397	8606.87	5.33257	2591	22.3362	14.5453
Sitobion avenae	UDP-glucuronosyltransferase	2639753	8353.65	5.17568	6150	19.462	12.6737
Sitobion avenae	Esterase	259485	5766.33	3.57266	746	16.5778	10.7955
Sitobion miscanthi	ABC Transporter	788147	14595.3	7.31191	1672	30.963	19.639
Sitobion miscanthi	Glutathione-S-Transferase	455007	13000.2	6.5128	972	27.7714	17.6147
Sitobion miscanthi	Esterase	962874	10135.5	5.07766	1732	18.2316	11.5638
Sitobion miscanthi	UDP-glucuronosyltransferase	2965336	9851.61	4.93543	5926	19.6877	12.4874
Sitobion miscanthi	Cytochrome P450	1131546	9671.33	4.84511	2631	22.4872	14.2631
