## Supplementary material for "Transposon accumulation at xenobiotic gene family loci: a comparative genomic analysis in aphids": Sup_Table_S6

### Sheet: Sheet1
Supplemental Table S6. Genome assembly accessions and BUSCO annotation information for all aphid and outgroup genome assemblies included in this study.
Order	Family	Common Name	Organism Name	Assembly Name	Assembly Accession	Reference	BUSCO Complete	BUSCO Single Copy	BUSCO Duplicated	BUSCO Fragmented	BUSCO Missing	Sexual Reproduction
Hemiptera	Aphididae	Pea Aphid	Acyrthosiphon pisum	pea_aphid_22Mar2018_4r6ur	GCF_005508785.1	Li, Y., Park, H., Smith, T.E. and Moran, N.A., 2019. Gene family evolution in the pea aphid based on chromosome-level genome assembly. Molecular biology and evolution, 36(10), pp.2143-2156.	99.4	97.3	2.1	0.4	0.2	Mostly Holocyclic
Hemiptera	Aphididae	Cowpea aphid	Aphis craccivora	LBME_Acra_1.0	GCA_009835225.1	NCBI: PRJNA558689	98.7	97.5	1.2	0.8	0.5	Mostly Anholocyclic
Hemiptera	Aphididae	Soybean aphid	Aphis glycines	A_gly_BT4_v2.1	GCA_009928515.1	Wenger, J.A., Cassone, B.J., Legeai, F., Johnston, J.S., Bansal, R., Yates, A.D., Coates, B.S., Pavinato, V.A. and Michel, A., 2020. Whole genome sequence of the soybean aphid, Aphis glycines. Insect biochemistry and molecular biology, 123, p.102917.	97.7	94.7	3	0.5	1.8	Mostly Holocyclic
Hemiptera	Aphididae	Melon aphid	Aphis gossypii	ASM2018417v1	GCA_020184175.1	Zhang, S., Gao, X., Wang, L., Jiang, W., Su, H., Jing, T., Cui, J., Zhang, L. and Yang, Y., 2022. Chromosome‐level genome assemblies of two cotton‐melon aphid Aphis gossypii biotypes unveil mechanisms of host adaption. Molecular Ecology Resources, 22(3), pp.1120-1134.	98.8	97.6	1.2	0.5	0.7	Mostly Holocyclic
Hemiptera	Aphididae	Conifer aphid	Cinara cedri	CINCED3	GCA_902439185.1	Julca, I., Marcet-Houben, M., Cruz, F., Vargas-Chavez, C., Johnston, J.S., Gómez-Garrido, J., Frias, L., Corvelo, A., Loska, D., Cámara, F. and Gut, M., 2020. Phylogenomics identifies an ancestral burst of gene duplications predating the diversification of Aphidomorpha. Molecular Biology and Evolution, 37(3), pp.730-756.	99.4	97.5	1.9	0.2	0.4	Mostly Holocyclic
Hemiptera	Aphididae	Russian wheat aphid	Diuraphis noxia	Dnoxia_1.0	GCF_001186385.1	Nicholson, S.J., Nickerson, M.L., Dean, M., Song, Y., Hoyt, P.R., Rhee, H., Kim, C. and Puterka, G.J., 2015. The genome of Diuraphis noxia, a global aphid pest of small grains. BMC genomics, 16(1), pp.1-16.	97.1	96.5	0.6	1.8	1.1	Mostly Holocyclic
Hemiptera	Aphididae	Woolly apple aphid	Eriosoma lanigerum	Eriosoma_lanigerum_v1.0	https://bipaa.genouest.org/sp/eriosoma_lanigerum/download/genome/v1.0/	Biello, R., Singh, A., Godfrey, C.J., Fernández, F.F., Mugford, S.T., Powell, G., Hogenhout, S.A. and Mathers, T.C., 2021. A chromosome‐level genome assembly of the woolly apple aphid, Eriosoma lanigerum Hausmann (Hemiptera: Aphididae). Molecular ecology resources, 21(1), pp.316-326.	99.5	98.4	1.1	0.2	0.3	Anholocyclic
Hemiptera	Aphididae	Rose aphid	Macrosiphum rosae	ASM1661796v1	GCA_016617965.1	Li, B., Bickel, R.D., Parker, B.J., Ziabari, O.S., Liu, F., Vellichirammal, N.N., Simon, J.C., Stern, D.L. and Brisson, J.A., 2020. A large genomic insertion containing a duplicated follistatin gene is linked to the pea aphid male wing dimorphism. Elife, 9, p.e50608.	95.4	88.9	6.5	2.7	1.9	Mostly Holocyclic
Hemiptera	Aphididae	Yellow sugarcane aphid	Melanaphis sacchari	SCAv2.0	GCF_002803265.2	NCBI: PRJNA413550	99.2	98.7	0.5	0.4	0.4	Mostly Anholocyclic
Hemiptera	Aphididae	Rose-grain aphid	Metopolophium dirhodum	ASM1992520v1	GCA_019925205.1	Bin Zhu, Rui Wei, Wenjuan Hua et al. A High-Quality Chromosome-Level Assembly Genome Provides Insights into Wing Dimorphism and Xenobiotic Detoxification in Metopolophium Dirhodum (Walker), 07 February 2022, PREPRINT (Version 1) available at Research Square [https://doi.org/10.21203/rs.3.rs-1299497/v1]	99.6	97.1	2.5	0.3	0.1	Mostly Holocyclic
Hemiptera	Aphididae	Black cherry aphid	Myzus cerasi	Myzus.cerasi_genome.v1.1	https://bipaa.genouest.org/sp/myzus_cerasi/download/genome/v1.1/	Myzus cerasi DNA sequencing data were downloaded from AphidBase. Funding for the sequencing was provided by ERC Starting Grant APHIDHOST-310190 awarded to Jorunn Bos at the James Hutton Institute, United Kingdom.	98.6	96.5	2.1	1	0.4	Mostly Holocyclic
Hemiptera	Aphididae	Green peach aphid	Myzus persicae	G006	https://bipaa.genouest.org/sp/myzus_persicae_g006/download/genome/v3.0/	Singh, K.S., Cordeiro, E.M., Troczka, B.J., Pym, A., Mackisack, J., Mathers, T.C., Duarte, A., Legeai, F., Robin, S., Bielza, P. and Burrack, H.J., 2021. Global patterns in genomic diversity underpinning the evolution of insecticide resistance in the aphid crop pest Myzus persicae. Communications biology, 4(1), pp.1-16.	97.9	96.1	1.8	0.4	1.7	Mostly Holocyclic
Hemiptera	Aphididae	Banana aphid	Pentalonia nigronervosa	Penig_v1	GCA_014851325.1	Mathers, T.C., Mugford, S.T., Hogenhout, S.A. and Tripathi, L., 2020. Genome sequence of the banana aphid, Pentalonia nigronervosa Coquerel (Hemiptera: Aphididae) and its symbionts. G3: Genes, Genomes, Genetics, 10(12), pp.4315-4321.	98.9	98	0.9	0.8	0.3	Anholocyclic
Hemiptera	Aphididae	Corn leaf aphid	Rhopalosiphum maidis	ASM367621v3	GCF_003676215.2	Chen, W., Shakir, S., Bigham, M., Richter, A., Fei, Z. and Jander, G., 2019. Genome sequence of the corn leaf aphid (Rhopalosiphum maidis Fitch). Gigascience, 8(4), p.giz033.	99.6	98	1.6	0.2	0.2	Mostly Anholocyclic
Hemiptera	Aphididae	Bird cherry-oat aphid	Rhopalosiphum padi	ASM1942551v1	GCA_019425515.1	NCBI: PRJNA559029	99.3	98.9	0.4	0.4	0.3	Mostly Holocyclic
Hemiptera	Aphididae	Wheat aphid	Schizaphis graminum	ASM1942563v1	GCA_019425635.1	NCBI: PRJNA559030	99	98.3	0.7	0.6	0.4	Mostly Holocyclic
Hemiptera	Aphididae	Yellow sugarcane aphid	Sipha flava	YSA_version1	GCF_003268045.1	NCBI: PRJNA472250	96.7	95.7	1	0.4	2.9	Mostly Holocyclic
Hemiptera	Aphididae	English grain aphid	Sitobion avenae	ASM1942560v1	GCA_019425605.1	NCBI: PRJNA559032	99.4	97.6	1.8	0.4	0.2	Mostly Holocyclic
Hemiptera	Aphididae	Indian grain aphid	Sitobion miscanthi	ASM808671v1	GCA_008086715.1	Jiang, X., Zhang, Q., Qin, Y., Yin, H., Zhang, S., Li, Q., Zhang, Y., Fan, J. and Chen, J., 2019. A chromosome-level draft genome of the grain aphid Sitobion miscanthi. Gigascience, 8(8), p.giz101.	95.3	91.2	4.1	0.6	4.1	Anholocyclic
Hemiptera	Aphididae	Chinese sumac aphid	Schlechtendalia chinensis	Schi1.0	GCA_019022885.1	Wei, H.Y., Ye, Y.X., Huang, H.J., Chen, M.S., Yang, Z.X., Chen, X.M. and Zhang, C.X., 2021. Chromosome-level genome assembly of the horned-gall aphid, Schlechtendalia chinensis (Hemiptera: Aphididae: Erisomatinae). bioRxiv.	97.9	97.1	0.8	0.8	1.3	Mostly Holocyclic
Hemiptera	Aphididae	Witch-hazel cone gall aphid	Hormaphis cornu	hormaphis_cornu_26Sep2017_PoQx8	GCA_017140985.1	Korgaonkar, A., Han, C., Lemire, A.L., Siwanowicz, I., Bennouna, D., Kopec, R.E., Andolfatto, P., Shigenobu, S. and Stern, D.L., 2021. A novel family of secreted insect proteins linked to plant gall development. Current Biology, 31(9), pp.1836-1849.	98.5	94.4	4.1	0.7	0.8	Mostly Holocyclic
OUTGROUPS
Hemiptera	Delphacidae	White-backed planthopper	Sogatella furcifera	ASM1714138v1	GCA_017141385.1	PRJNA681674	95.9	94.2	1.7	1.3	2.8
Hemiptera	Pseudococcidae	Cotton mealybug	Phenacoccus solenopsis	ASM976176v1	GCA_009761765.1	Li, M., Tong, H., Wang, S., Ye, W., Li, Z., Omar, M.A., Ao, Y., Ding, S., Li, Z., Wang, Y. and Yin, C., 2020. A chromosome‐level genome assembly provides new insights into paternal genome elimination in the cotton mealybug Phenacoccus solenopsis. Molecular ecology resources, 20(6), pp.1733-1747.	91	85.8	5.2	2.1	6.9
Hemiptera	Aphalaridae	Petiolegall psyllid	Pachypsylla venusta	Pven_dovetail	GCA_012654025.1	Li, Y., Zhang, B. and Moran, N.A., 2020. The aphid X chromosome is a dangerous place for functionally important genes: diverse evolution of hemipteran genomes based on chromosome-level assemblies. Molecular biology and evolution, 37(8), pp.2357-2368.	89.1	87.5	1.6	6.2	4.7
Hemiptera	Aleyrodidae	Silverleaf whitefly	Bemisa tabaci	B.tabaci_ASIAII5_Canu_n227_616Mb	GCA_903994105.1	PRJEB39408	94.8	91.1	3.7	1.4	3.8
Hemiptera	Coccidae	Chinese white wax scale insect	Ericerus pela	ASM1142814v1	GCA_011428145.1	Yang, P., Yu, S., Hao, J., Liu, W., Zhao, Z., Zhu, Z., Sun, T., Wang, X. and Song, Q., 2019. Genome sequence of the Chinese white wax scale insect Ericerus pela: The first draft genome for the Coccidae family of scale insects. GigaScience, 8(9), p.giz113.	84.4	79.7	4.7	2.4	13.2
Hemiptera	Pseudococcidae	Pink mealybug	Maconellicoccus hirsutus	MHIR	GCA_900064465.1	Husnik, F. and McCutcheon, J.P., 2016. Repeated replacement of an intrabacterial symbiont in the tripartite nested mealybug symbiosis. Proceedings of the National Academy of Sciences, 113(37), pp.E5416-E5424.	90.8	89	1.8	2.7	6.5
Hemiptera	Dactylopiidae	Cochineal	Dactylopius coccus	ASM83368v1	GCA_000833685.1	Campana, M.G., Robles Garcia, N.M. and Tuross, N., 2015. America's red gold: multiple lineages of cultivated cochineal in Mexico. Ecology and Evolution, 5(3), pp.607-617.	4.7	1.8	2.9	0.2	95.1
Hemiptera	Liviidae	Asian citrus psyllid	Diaphorina citri	Diaci psyllid genome assembly version 1.1	GCF_000475195.1	Saha, S., Hosmani, P.S., Villalobos-Ayala, K., Miller, S., Shippy, T., Flores, M., Rosendale, A., Cordola, C., Bell, T., Mann, H. and DeAvila, G., 2017. Improved annotation of the insect vector of citrus greening disease: biocuration by a diverse genomics community. Database, 2017.	88.7	83.9	4.8	7	4.3
