## Supplementary material for "Transposon accumulation at xenobiotic gene family loci: a comparative genomic analysis in aphids": Sup_File_S1

# Supplemental File S1. Aphid species phylogeny rooted with 7 outgroup species in Nexus format.
#NEXUS
begin trees;
	tree tree_1 = [&R] (ericerusPela:13.0,((maconellicoccusHirsutus:1.0,phenacoccusSolenopsis:1.0)[&bootstrap=1.0,!rotate=true]:11.0,(((diaphorinaCitri:1.0,pachypsyllaVenusta:1.0)[&bootstrap=1.0]:1.0,(bemisaTabaci[&!rotate=true]:1.0,sogatellaFurcifera:1.0)[&bootstrap=1.0,!rotate=false]:1.0)[&bootstrap=1.0,!rotate=true]:9.0,(hormaphisCornu:10.0,(schlechtendaliaChinensis:9.0,((eriosomaLanigerum:1.0,cin…
end;
begin figtree;
	set appearance.backgroundColorAttribute="Default";
	set appearance.backgroundColour=#ffffff;
	set appearance.branchColorAttribute="User selection";
	set appearance.branchColorGradient=false;
	set appearance.branchLineWidth=1.0;
	set appearance.branchMinLineWidth=0.0;
	set appearance.branchWidthAttribute="Fixed";
	set appearance.foregroundColour=#000000;
	set appearance.hilightingGradient=false;
	set appearance.selectionColour=#2d3680;
	set branchLabels.colorAttribute="User selection";
	set branchLabels.displayAttribute="Branch times";
	set branchLabels.fontName="sansserif";
	set branchLabels.fontSize=8;
	set branchLabels.fontStyle=0;
	set branchLabels.isShown=false;
	set branchLabels.significantDigits=4;
	set layout.expansion=0;
	set layout.layoutType="RECTILINEAR";
	set layout.zoom=0;
	set legend.attribute=null;
	set legend.fontSize=10.0;
	set legend.isShown=false;
	set legend.significantDigits=4;
	set nodeBars.barWidth=4.0;
	set nodeBars.displayAttribute=null;
	set nodeBars.isShown=false;
	set nodeLabels.colorAttribute="User selection";
	set nodeLabels.displayAttribute="bootstrap";
	set nodeLabels.fontName="sansserif";
	set nodeLabels.fontSize=8;
	set nodeLabels.fontStyle=0;
	set nodeLabels.isShown=true;
	set nodeLabels.significantDigits=4;
	set nodeShapeExternal.colourAttribute=null;
	set nodeShapeExternal.isShown=false;
	set nodeShapeExternal.minSize=10.0;
	set nodeShapeExternal.scaleType=Width;
	set nodeShapeExternal.shapeType=Circle;
	set nodeShapeExternal.size=4.0;
	set nodeShapeExternal.sizeAttribute=null;
	set nodeShapeInternal.colourAttribute=null;
	set nodeShapeInternal.isShown=false;
	set nodeShapeInternal.minSize=10.0;
	set nodeShapeInternal.scaleType=Width;
	set nodeShapeInternal.shapeType=Circle;
	set nodeShapeInternal.size=4.0;
	set nodeShapeInternal.sizeAttribute=null;
	set polarLayout.alignTipLabels=false;
	set polarLayout.angularRange=0;
	set polarLayout.rootAngle=0;
	set polarLayout.rootLength=100;
	set polarLayout.showRoot=true;
	set radialLayout.spread=0.0;
	set rectilinearLayout.alignTipLabels=false;
	set rectilinearLayout.curvature=0;
	set rectilinearLayout.rootLength=100;
	set scale.offsetAge=0.0;
	set scale.rootAge=1.0;
	set scale.scaleFactor=1.0;
	set scale.scaleRoot=false;
	set scaleAxis.automaticScale=true;
	set scaleAxis.fontSize=8.0;
	set scaleAxis.isShown=false;
	set scaleAxis.lineWidth=1.0;
	set scaleAxis.majorTicks=1.0;
	set scaleAxis.minorTicks=0.5;
	set scaleAxis.origin=0.0;
	set scaleAxis.reverseAxis=false;
	set scaleAxis.showGrid=true;
	set scaleBar.automaticScale=true;
	set scaleBar.fontSize=10.0;
	set scaleBar.isShown=true;
	set scaleBar.lineWidth=1.0;
	set scaleBar.scaleRange=0.0;
	set tipLabels.colorAttribute="User selection";
	set tipLabels.displayAttribute="Names";
	set tipLabels.fontName="sansserif";
	set tipLabels.fontSize=8;
	set tipLabels.fontStyle=0;
	set tipLabels.isShown=true;
	set tipLabels.significantDigits=4;
	set trees.order=true;
	set trees.orderType="decreasing";
	set trees.rooting=true;
	set trees.rootingType="User Selection";
	set trees.transform=true;
	set trees.transformType="cladogram";
end;
